# *In vitro* efficacy of synthetic antimicrobial peptide SET-M33 against poultry isolates with diverse antimicrobial resistance phenotypes

**DOI:** 10.64898/2026.05.12.724496

**Authors:** Ana Laura Pereira Lourenço, Alessia Maranesi, Gerardo Ceada, Teresa Ayats, Nuria Aloy, Nuria Navarro, Noelia Antilles, Mar Biarnés, Chiara Falciani, Alessandro Pini, Karl Kochanowski, Marta Cerda Cuellar

**Affiliations:** Unitat Mixta d’Investigació IRTA UAB en Sanitat Animal, Centre de Recerca en Sanitat Animal (CReSA), Campus de la Universitat Autònoma de Barcelona (UAB), 08193 Bellaterra, Barcelona, Spain; IRTA, Programa de Sanitat Animal, Centre de Recerca en Sanitat Animal (CReSA), Campus de La UAB, 08193 Bellaterra (Cerdanyola del Vallès), Spain; Department of Material Science and Engineering, Universitat Politècnica de Catalunya, Barcelona, 08019, Spain; Department of Cell Biology, Physiology and Immunology, Universitat Autònoma de Barcelona, Bellaterra, 08193, Spain; Centre de Sanitat Avícola de Catalunya i Aragó(CESAC), 43206 Reus (Tarragona), Spain; University of Siena. Department of Medical Biotechnology, 53100 Siena, Italy; Clinical Pathology Unit, Azienda Ospedaliera Universitaria Senese, via Mario Bracci, 53100 Siena, Italy; SetLance srl, 53100 Siena, Italy

**Keywords:** Antimicrobial peptides, Antimicrobial resistance, Chicken intestinal organoids, Poultry, Multidrug resistance

## Abstract

Antimicrobial resistance is an impactful One Health issue. One of its drivers is the extensive use of antibiotics in both human and animal production systems, and despite regulatory restrictions on antibiotic use in poultry farming, antimicrobial resistance remains a major challenge. Consequently, animals are at higher risk of harder-to-treat diseases and play a role as resistance reservoirs, highlighting the need for alternative antimicrobial strategies. Towards this end, antimicrobial peptides (AMPs) have emerged as promising candidates due to their broad-spectrum activity and lower propensity to induce resistance. However, the effectiveness of AMPs against poultry pathogens, and in particular multi drug-resistant strains, is largely unclear. To tackle this question, we evaluated the synthetic AMP SET-M33 against four species of clinically relevant pathogens in poultry, namely *Escherichia coli, Salmonella enterica, Enterococcus faecalis* and *Enterococcus cecorum*. Using a panel of 141 field isolates, we found that SET-M33 broadly inhibited bacterial growth at low micromolar concentrations (median MICs of 2.5 μM and 5 μM for Gram-negative and Gram-positive strains, respectively), including in multi drug-resistant isolates. To examine the potential impact of SET-M33 on the host, we established a new *in vitro* co-cultivation system using chicken intestinal organoids. We found that SET-M33 retains its antimicrobial activity in organoid-microbe co-cultures at concentrations that preserved host viability. These findings demonstrate the potential of SET-M33 as a new antimicrobial agent against pathogens in poultry.
