## Supplementary material for "*In vitro* efficacy of synthetic antimicrobial peptide SET-M33 against poultry isolates with diverse antimicrobial resistance phenotypes": Data set 1

### Sheet: Readme
Determination of antibiotic resistance profiles and MIC for SET-M33 was performed as described in the main text.
AMR profiles: 1 = resistant, 0 = susceptible (determined following EUCAST thresholds for each antibiotic)

### Sheet: Gram-neg strains
		Penicillins	Carbapenems	Cephalosporins	Cephalosporins	Quinolones	Quinolones	Macrolides	Aminoglycosides	Aminoglycosides	Glycylcyclines	Phenicols	Polymyxins	Tetracyclines	Folate pathway inhibitors	Folate pathway inhibitors
isolate_ID	species	AMP	MERO	TAZ	FOT	CIP	NAL	AZI	AMI	GEN	TGC	CHL	COL	TET	TMP	SMX	MDR	MIC M33 [microM]
10025	E. coli (APEC)	1	0	0	0	1	1	0	0	0	0	0	0	0	0	0	0	5
10065	E. coli (APEC)	1	0	0	0	0	0	0	0	0	0	0	0	1	0	0	0	1.25
11117	E. coli (APEC)	0	0	0	0	0	0	0	0	0	0	0	0	0	0	0	0	2.5
11845	E. coli (APEC)	0	0	0	0	1	1	0	0	0	0	0	0	0	0	1	0	2.5
12173	E. coli (APEC)	1	0	0	0	1	1	0	0	0	0	0	0	1	1	1	1	2.5
12174	E. coli (APEC)	0	0	0	0	1	1	0	0	0	0	0	0	0	0	0	0	5
12176	E. coli (APEC)	1	0	0	0	1	0	0	0	0	0	0	0	1	0	0	1	2.5
13669	E. coli (APEC)	0	0	0	0	1	1	0	0	0	0	0	0	1	1	1	1	5
13683	E. coli (APEC)	1	0	0	0	1	1	0	0	0	0	0	0	0	1	1	1	5
15264	E. coli (APEC)	0	0	0	0	1	1	0	0	0	0	0	0	1	0	1	1	5
15459	E. coli (APEC)	0	0	0	0	0	0	0	0	0	0	0	0	1	0	0	0	5
15845	E. coli (APEC)	1	0	0	0	1	1	0	0	0	0	0	0	1	0	1	1	1.25
15911	E. coli (APEC)	1	0	0	0	0	0	0	0	0	0	0	0	0	1	1	0	1.25
15921	E. coli (APEC)	0	0	0	0	1	1	0	0	0	0	0	0	1	0	0	0	5
16351	E. coli (APEC)	0	0	0	0	1	1	0	0	0	0	0	0	0	0	0	0	2.5
16480	E. coli (APEC)	0	0	0	0	0	0	0	0	0	0	0	0	0	0	0	0	5
16515	E. coli (APEC)	1	0	0	0	1	0	0	0	0	0	0	0	0	0	0	0	2.5
16516	E. coli (APEC)	0	0	0	0	1	1	0	0	0	0	0	0	1	0	1	1	1.25
16537	E. coli (APEC)	0	0	0	0	1	1	0	0	0	0	0	0	1	0	0	0	5
11216-1	E. coli (APEC)	0	0	0	0	1	1	0	0	0	0	0	0	1	0	0	0	2.5
11957-2	E. coli (APEC)	0	0	0	0	0	0	0	0	0	0	0	0	0	0	1	0	2.5
13028-4	E. coli (APEC)	1	0	0	0	1	1	0	0	0	0	0	0	1	1	1	1	1.25
15270-1	E. coli (APEC)	0	0	0	1	0	0	0	0	0	0	0	0	1	0	1	1	2.5
16345-1	E. coli (APEC)	0	0	0	0	1	1	0	0	0	0	0	0	0	0	1	0	2.5
16463-1	E. coli (APEC)	0	0	0	0	1	1	0	0	0	0	0	0	1	0	1	1	2.5
11844	E. coli (non-APEC)	1	0	0	0	1	0	0	0	0	0	0	0	0	0	0	0	1.25
13667	E. coli (non-APEC)	0	0	0	0	1	1	0	0	0	0	0	0	0	0	0	0	2.5
15203	E. coli (non-APEC)	0	0	0	0	0	0	0	0	0	0	0	0	0	0	1	0	5
15632	E. coli (non-APEC)	1	0	0	0	1	0	0	0	0	0	0	0	0	1	1	1	0.62
16021	E. coli (non-APEC)	1	0	0	0	1	0	0	0	0	0	0	0	1	1	1	1	2.5
13027-2	E. coli (non-APEC)	1	0	0	0	0	0	0	0	0	0	0	0	1	1	0	1	1.25
15202-1	E. coli (non-APEC)	1	0	0	0	0	0	0	0	0	0	1	0	1	0	1	1	2.5
15269-1	E. coli (non-APEC)	1	0	0	0	0	0	0	0	0	0	0	0	0	0	1	0	2.5
8830-1	S. Enteritidis	0	0	0	0	0	0	0	0	0	0	0	0	0	0	1	0	2.5
10489-1	S. Enteritidis	0	0	0	0	0	0	0	0	0	0	0	0	0	0	0	0	5
11060-1	S. Enteritidis	0	0	0	0	0	0	0	0	0	0	0	0	0	0	1	0	5
14109-1	S. Enteritidis	0	0	0	0	0	0	0	0	0	0	0	0	0	0	1	0	2.5
19804-1	S. Enteritidis	0	0	0	0	0	0	0	0	0	0	0	0	0	0	0	0	2.5
22113-1	S. Enteritidis	0	0	0	0	0	0	0	0	0	0	0	0	0	0	0	0	5
25373-1	S. Enteritidis	0	0	0	0	0	0	0	0	0	0	0	0	0	0	1	0	2.5
26647-1	S. Enteritidis	0	0	0	0	0	0	0	0	0	0	0	0	0	0	1	0	5
21018-1	S. Enteritidis	0	0	0	0	0	0	0	0	0	0	0	0	0	0	1	0	5
11148-1	S. Infantis	0	0	0	0	1	1	0	0	0	0	0	0	1	0	1	1	5
11079-1	S. Infantis	0	0	0	0	1	1	0	0	0	1	0	0	1	1	1	1	2.5
14114-1	S. Infantis	0	0	0	0	1	1	0	0	0	0	0	0	1	1	1	1	5
14655-1	S. Infantis	0	0	0	0	0	0	0	0	0	0	0	0	0	0	1	0	2.5
15102-1	S. Infantis	0	0	0	0	1	1	0	0	0	0	0	0	1	1	1	1	5
15186-1	S. Infantis	0	0	0	0	1	1	0	0	0	0	0	0	1	1	1	1	5
17589-1	S. Infantis	0	0	0	0	1	1	0	0	0	1	0	0	1	1	1	1	5
17757-1	S. Infantis	0	0	0	0	1	1	0	0	0	1	0	0	1	1	1	1	2.5
18147-1	S. Infantis	0	0	0	0	1	1	0	0	0	0	0	0	1	1	1	1	5
19346-1	S. Infantis	0	0	0	0	0	0	0	0	0	0	0	0	0	0	0	0	5
20310-1	S. Infantis	0	0	0	0	1	1	0	0	0	0	0	0	1	1	1	1	2.5
19739-1	S. Infantis	0	0	0	0	1	1	0	0	0	1	0	0	1	1	1	1	2.5
20900-1	S. Infantis	0	0	0	0	1	1	0	0	0	1	1	0	1	1	1	1	2.5
21836-1	S. Infantis	0	0	0	0	1	1	0	0	0	0	0	0	1	1	1	1	2.5
22116-1	S. Infantis	0	0	0	0	1	1	0	0	0	0	0	0	1	0	1	1	2.5
23935-1	S. Infantis	0	0	0	0	0	0	0	1	0	0	0	0	0	0	0	0	5
25103-1	S. Infantis	0	0	0	0	0	0	0	0	0	0	0	0	0	0	1	0	1.25
26458-1	S. Infantis	0	0	0	0	0	0	0	0	0	0	0	0	1	0	1	0	2.5
10266-1	S. Infantis	0	0	0	0	1	1	0	0	0	1	0	0	1	1	1	1	2.5
12902-1	S. Infantis	0	0	0	0	1	1	0	0	0	0	0	0	1	1	1	1	1.25
14473-1	S. Infantis	0	0	0	0	1	1	0	0	0	1	0	0	1	1	1	1	1.25
15793-1	S. Infantis	0	0	0	0	1	1	0	0	0	0	0	0	1	1	1	1	2.5
16176-1	S. Infantis	0	0	0	0	1	1	0	0	0	1	0	0	1	1	1	1	2.5
17971-1	S. Infantis	0	0	0	0	0	0	0	0	0	0	0	0	0	0	1	0	2.5
19134-1	S. Infantis	0	0	0	0	1	1	0	0	0	0	0	0	1	0	1	1	5
1068-1	S. Typhimurium	1	0	0	0	0	0	0	0	0	0	0	0	1	0	1	1	2.5
3435-1	S. Typhimurium	1	0	0	0	0	0	0	0	0	0	0	0	1	0	1	1	5
6507-1	S. Typhimurium	1	0	0	0	0	0	0	0	0	0	0	0	0	0	1	0	2.5
10599-1	S. Typhimurium	0	1	0	0	0	0	0	0	0	0	0	0	0	0	1	0	2.5
13089-1	S. Typhimurium	1	0	0	0	0	0	0	0	0	0	1	0	0	0	1	1	1.25
13818-1	S. Typhimurium	0	0	0	0	0	0	0	0	0	0	0	0	0	0	0	0	1.25
14530-1	S. Typhimurium	0	0	0	0	0	0	0	0	0	0	0	0	0	0	1	0	1.25
23252-1	S. Typhimurium	1	0	0	0	1	0	0	0	0	0	1	0	1	1	1	1	2.5
23721-1	S. Typhimurium	1	0	0	0	1	0	0	0	0	0	1	0	1	1	1	1	2.5
25093-1	S. Typhimurium	0	0	0	0	0	0	0	0	0	0	0	0	0	0	1	0	2.5
25868-1	S. Typhimurium	0	0	0	0	0	0	0	0	0	0	0	0	0	0	1	0	5
3473-1	S. Typhimurium	0	0	0	0	0	0	0	0	0	0	0	0	0	0	1	0	2.5
5672-1	S. Typhimurium	0	0	0	0	0	0	0	0	0	0	0	0	0	0	1	0	2.5
9037-1	S. Typhimurium	0	0	0	0	0	0	0	0	0	0	0	1	0	0	1	0	5
9477-1	S. Typhimurium	1	0	0	0	1	0	0	0	0	0	1	0	1	1	1	1	5
10939-1	S. Typhimurium	1	0	0	0	0	0	0	0	0	0	0	0	1	0	1	1	5
13630-1	S. Typhimurium	1	0	1	1	1	1	1	0	0	0	1	0	1	1	1	1	5
15026-1	S. Typhimurium	1	0	0	0	0	0	0	0	0	0	0	0	1	0	1	1	5

### Sheet: Gram-pos strains
		Glycopeptides	Glycopeptides	Streptogramins	Tetracyclines	Cyclic lilopeptides	Quinolones	Macrolides	Glycylcyclines	Oxazolidinones	Aminoglycosides	Penicillins	Phenicols
isolate_ID	species	VAN	TEI	SYN	TET	DAP	CIP	ERY	TGC	LZD	GEN	AMP	CHL	MDR	MIC M33 [microM]
11416	E. faecalis	0	0	0	1	0	0	1	0	0	0	0	0	0	5
12176	E. faecalis	0	0	0	1	0	0	1	0	0	0	0	0	0	5
13469	E. faecalis	0	0	0	1	0	0	1	0	0	0	0	1	1	5
15630	E. faecalis	0	0	0	1	0	0	1	0	0	0	0	0	0	5
15631	E. faecalis	0	0	0	1	0	0	1	0	0	0	0	0	0	5
17744	E. faecalis	0	0	0	1	0	0	1	0	0	0	0	0	0	5
18034	E. faecalis	0	0	0	0	0	0	0	0	0	0	0	0	0	5
11543-2	E. faecalis	0	0	0	1	0	0	0	0	0	0	0	0	0	5
11660-3	E. faecalis	0	0	0	1	0	0	1	0	0	0	0	0	0	>10
11661-3	E. faecalis	0	0	0	1	0	0	0	0	0	0	0	0	0	5
11666-2	E. faecalis	0	0	0	0	0	0	0	0	0	0	0	0	0	5
11770-3	E. faecalis	0	0	0	1	0	0	0	0	0	0	0	0	0	10
11800-13	E. faecalis	0	0	0	1	0	0	0	0	0	0	0	0	0	10
11801-18	E. faecalis	0	0	0	1	0	0	0	0	0	0	0	0	0	5
11825-1	E. faecalis	0	0	0	0	0	0	0	0	0	0	0	0	0	5
11832-2	E. faecalis	0	0	0	1	0	0	0	0	0	0	0	0	0	10
11838-1	E. faecalis	0	0	0	1	0	0	0	0	0	0	0	0	0	5
11851-3	E. faecalis	0	0	0	0	0	0	0	0	0	0	0	0	0	5
11957-3	E. faecalis	0	0	0	1	0	0	0	0	0	0	0	0	0	5
12894-3	E. faecalis	0	0	0	1	0	0	1	0	0	0	0	0	0	10
14853-9	E. faecalis	0	0	0	1	0	0	0	0	0	0	0	0	0	>10
15104-3	E. faecalis	0	0	0	1	0	0	0	0	0	0	0	0	0	5
16080-1	E. faecalis	0	0	0	1	0	1	0	0	0	0	0	0	0	5
16212-1	E. faecalis	0	0	0	1	0	0	0	0	0	0	0	0	0	5
17726-1	E. faecalis	0	0	0	1	0	0	1	0	0	0	0	0	0	2.5
17785-1	E. faecalis	0	0	0	1	0	0	1	0	0	0	0	0	0	5
17789-1	E. faecalis	0	0	0	1	0	0	0	0	0	0	0	0	0	5
17791-2	E. faecalis	0	0	0	0	0	0	0	0	0	0	0	0	0	5
3961	E. cecorum	0	0	0	0	0	0	0	0	0	0	0	0	0	0.62
11131	E. cecorum	0	0	0	1	0	1	0	0	0	0	1	0	0	0.31
11416	E. cecorum	0	0	1	1	1	0	1	0	0	0	1	0	1	1.25
12675	E. cecorum	0	0	0	1	0	0	0	0	0	0	0	0	1	5
15473	E. cecorum	0	0	0	1	1	0	0	0	0	0	0	0	0	5
15474	E. cecorum	0	0	0	1	0	0	0	0	0	0	0	0	0	1.25
16469	E. cecorum	0	0	0	1	1	0	1	0	0	0	0	0	0	5
16471	E. cecorum	0	0	0	1	1	0	0	0	0	0	0	0	1	5
16497	E. cecorum	0	0	0	1	0	1	0	0	0	0	0	0	0	1.25
16543	E. cecorum	0	0	0	1	1	0	0	0	0	0	0	0	0	2.5
16644	E. cecorum	0	0	0	1	1	0	0	0	0	0	0	0	0	10
18039	E. cecorum	0	0	0	1	1	0	0	0	0	0	0	0	0	10
18102	E. cecorum	0	0	0	0	0	0	0	0	0	0	0	0	0	0.62
11386-3	E. cecorum	0	0	0	1	0	0	0	0	0	0	0	0	0	1.25
11537-2	E. cecorum	0	0	0	1	0	0	0	0	0	0	1	0	0	10
12859-6	E. cecorum	0	0	0	1	1	0	0	0	0	0	0	0	0	5
12935-4	E. cecorum	0	0	0	1	0	0	1	0	0	0	0	0	0	2.5
13023-3	E. cecorum	0	0	0	1	1	0	1	0	0	0	0	0	0	0.62
13024-2	E. cecorum	0	0	0	1	0	0	0	0	0	0	0	0	1	2.5
13025-2	E. cecorum	0	0	0	1	1	0	0	0	0	0	0	0	0	2.5
13026-5	E. cecorum	0	0	0	1	0	0	0	0	0	0	0	0	0	5
13027-1	E. cecorum	0	0	0	1	1	0	0	0	0	0	0	0	0	5
13028-2	E. cecorum	0	0	0	1	0	0	0	0	0	0	0	0	0	5
15504-1	E. cecorum	0	0	0	1	0	0	0	0	0	0	0	0	0	1.25
17335-4	E. cecorum	0	0	0	1	1	0	0	0	0	0	0	0	0	1.25
18040-1	E. cecorum	0	0	0	1	0	0	0	0	0	0	0	0	0	5
5227-1	E. cecorum	0	0	0	1	0	0	0	0	0	0	0	0	0	5
8594-1	E. cecorum	0	0	0	1	1	0	0	0	0	0	0	0	0	5
